# MeiCOfi: Meiotic CrossOver Finder in haploid, diploid, polyploid and hyper-recombinant genomes

**DOI:** 10.64898/2026.04.29.721680

**Authors:** Roven Rommel Fuentes, Joiselle B. Fernandes, Tamara Susanto, Yazhong Wang, Charles J. Underwood

## Abstract

During the meiotic cell division, homologous chromosomes pair and recombine, leading to large reciprocal exchanges of genetic information. In most species, meiotic crossovers (COs) are crucial for normal chromosome segregation and they generate genetic diversity, which can be acted upon by natural selection in wild populations or by breeders to combine desirable traits in a genome. Identifying the position and frequency of COs is therefore essential in both classical genetics studies and breeding programmes. However, a computational tool capable of accurately detecting COs across diverse contexts, including varying marker densities, genome size and structure, recombination rate, and ploidy, remains lacking. We developed *MeiCOfi* (Meiotic CrossOver Finder) to detect meiotic crossover events at high-resolution from low-coverage genome sequencing data. We evaluated it using data from *Arabidopsis thaliana*, rice, barley and both intra- and inter-specific tomato hybrids, encompassing a wide range of genome complexities and marker densities. It reliably detects crossovers in hyper-recombinant *A. thaliana* with up to 62 CO per backcross offspring and in haploid gametes from barley with sequencing coverage as low as 0.1x. It can identify crossovers in polyploid genomes, including simulated recombinant tetraploids and also real data from tetraploid tomato hybrid offspring. Our results demonstrate that *MeiCOfi* can robustly identify crossovers in diverse genomic contexts.
