## Supplemental Table 1 for "MeiCOfi: Meiotic CrossOver Finder in haploid, diploid, polyploid and hyper-recombinant genomes"

### Sheet: Supp.Table1
Supplementary Table 1. Sequencing data
Species	Reference genome	Parent 1	Parent 2	Offspring	Generation	Genotype	Ploidy	Bioproject ID	References (doi)
Arabidopsis suecica	TAIR 10 genome (https://www.ncbi.nlm.nih.gov/datasets/genome/GCF_000001735.3/)	Arabidopsis thaliana (Col-0)	Arabidopsis suecica (Sue-1)	Arabidopsis suecica	F2	WT	hexaploid	PRJNA75399 (NCBI)	10.1093/genetics/iyac132
Arabidopsis thaliana	TAIR 10 genome (https://www.ncbi.nlm.nih.gov/datasets/genome/GCF_000001735.3/)	Arabidopsis thaliana (Col-0)	Arabidopsis thaliana (Ler)	Arabidopsis thaliana (Col x Ler)	BC1	WT	diploid	E-MTAB-11696 (ArrayExpress EMBL-EBI)	10.1038/s41467-022-33472-w
Arabidopsis thaliana	TAIR 10 genome (https://www.ncbi.nlm.nih.gov/datasets/genome/GCF_000001735.3/)	Arabidopsis thaliana (Col x Ler)	Arabidopsis thaliana (Col)	Arabidopsis thaliana (Col x Ler)	BC1	zyp1 recq4ab	diploid	E-MTAB-14430 (ArrayExpress EMBL-EBI)	10.1038/s41467-025-60663-y
Hordeum vulgare L.	Morex (http://dx.doi.org/10.5447/IPK/2016/34)	Hordeum vulgare L. cv. Morex	Hordeum vulgare L. cv. Barke	Hordeum vulgare L. cv. Morex x Barke	F1 pollen	WT	haploid	PRJEB21630 (ENA)	10.3389/fpls.2017.01620
Oryza sativa	Nipponbare rice IRGSP-1.0 rice assembly (https://www.ncbi.nlm.nih.gov/datasets/genome/GCF_001433935.1/)	Oryza sativa L. cv. PA64S	Oryza sativa L. cv. 93-11	Oryza sativa L. cv. PA64S x 93-11	F2	WT	diploid	PRJNA232554 (NCBI)	10.1111/nph.13319
Solanum lycopersicum	Moneyberg-TMV (https://www.ebi.ac.uk/ena/browser/view/GCA_915070445.1)	Solanum lycopersicum cv Moneyberg-TMV	Solanum lycopersicum cv Micro-Tom	S. lycopersicum cv Moneyberg-TMV x Micro-Tom	F1	WT	diploid	PRJEB63089 (ENA)	10.1038/s41588-024-01750-6
Solanum lycopersicum	Moneyberg-TMV (https://www.ebi.ac.uk/ena/browser/view/GCA_915070445.1)	Solanum lycopersicum cv Moneyberg-TMV	Solanum lycopersicum cv Micro-Tom	S. lycopersicum cv Moneyberg-TMV x Micro-Tom	F2	WT	diploid	PRJEB63089 (ENA)	10.1038/s41588-024-01750-6
Solanum lycopersicum	Moneyberg-TMV (https://www.ebi.ac.uk/ena/browser/view/GCA_915070445.1)	Solanum lycopersicum cv Moneyberg-TMV	Solanum lycopersicum cv Micro-Tom	S. lycopersicum cv Moneyberg-TMV x Micro-Tom	F2	MiMe mutant	tetraploid	PRJEB63089 (ENA)	10.1038/s41588-024-01750-6
Solanum lycopersicum	Moneyberg-TMV (https://www.ebi.ac.uk/ena/browser/view/GCA_915070445.1)	Solanum lycopersicum cv Funtelle	Solanum lycopersicum cv Funtelle	Solanum lycopersicum Funtelle hybrid	F2	WT	diploid	PRJEB112205 (ENA)
Solanum lycopersicum	Moneyberg-TMV (https://www.ebi.ac.uk/ena/browser/view/GCA_915070445.1)	Solanum lycopersicum cv Moneyberg-TMV	Solanum pennellii accession LA0716	S. lycopersicum cv Moneyberg-TMV x S. pennellii LA0716	F1	WT	diploid	PRJEB101733 (ENA)	10.64898/2025.12.19.695418
Solanum lycopersicum	Moneyberg-TMV (https://www.ebi.ac.uk/ena/browser/view/GCA_915070445.1)	Solanum lycopersicum cv Moneyberg-TMV	Solanum pennellii accession LA0716	S. lycopersicum cv Moneyberg-TMV x S. pennellii LA0716	F2	WT	diploid	PRJEB112205 (ENA)
Solanum lycopersicum	Moneyberg-TMV (https://www.ebi.ac.uk/ena/browser/view/GCA_915070445.1)	Solanum lycopersicum cv Moneyberg-TMV	Solanum cheesmaniae accession LA1039	S. lycopersicum cv Moneyberg-TMV x S. cheesmaniae LA1039	BC1	WT	diploid	PRJEB101733 (ENA)	10.64898/2025.12.19.695418
Solanum lycopersicum	Moneyberg-TMV (https://www.ebi.ac.uk/ena/browser/view/GCA_915070445.1)	Solanum lycopersicum cv Moneyberg-TMV	Solanum cheesmaniae accession LA1039	S. lycopersicum cv Moneyberg-TMV x S. cheesmaniae LA1039	F2	Synthetic	tetraploid	PRJEB112206 (ENA)
